# Paraxial mesoderm organoids model development of human somites

**DOI:** 10.1101/2021.03.22.436471

**Authors:** Christoph Budjan, Shichen Liu, Adrian Ranga, Senjuti Gayen, Olivier Pourquie, Sahand Hormoz

## Abstract

During the development of the vertebrate embryo, segmented structures called somites are periodically formed from the presomitic mesoderm (PSM), and give rise to the vertebral column. While somite formation has been studied in several animal models, it is less clear how well this process is conserved in humans. Recent progress has made it possible to study aspects of human paraxial mesoderm development such as the human segmentation clock *in vitro* using human pluripotent stem cells (hPSCs), however, somite formation has not been observed in these monolayer cultures. Here, we describe the generation of human paraxial mesoderm (PM) organoids from hPSCs (termed Somitoids), which recapitulate the molecular, morphological and functional features of paraxial mesoderm development, including formation of somite-like structures *in vitro*. Using a quantitative image-based screen, we identify critical parameters such as initial cell number and signaling modulations that reproducibly yielded somite formation in our organoid system. In addition, using single-cell RNA sequencing and 3D imaging, we show that PM organoids both transcriptionally and morphologically resemble their *in vivo* counterparts and can be differentiated into somite derivatives. Our organoid system is reproducible and scalable, allowing for the systematic and quantitative analysis of human spinal cord development and disease *in vitro*.
