## Supplemental Table 2, RT-qPCR primer sequences for "Paraxial mesoderm organoids model development of human somites"

Gene	Forward Primer	Reverse Primer	Reference
COL2A1	CCAGATGACCTTCCTACGCC	TTCAGGGCAGTGTACGTGAAC	Loh et al.
FOXC1	TATACTGCGGGTTGGAAAGG	TCGCCTTCCTTCTTGTTATTG	This study
FOXC2	CCTCCTGGTATCTCAACCACA1	GAGGGTCGAGTTCTCAATCCC	Loh et al.
HES7	CTCCCTTGCGTCTAGGATTG	CTGAGGGTGGGAGACAGAAG	Diaz-Cuadros et al.
MEOX1	TCTGAGCGCCAGGTCAAAG	CTGAACTTGGAGAGGCTGTGG	This study
MEOX2	GTGGCGGCTACAAGGTCATC	CTGGCGCGGAACATAAACA	Loh et al.
MSGN1	CTGGGACTGGAAGGACAGG	ACAGCTGGACAGGGAGAAGA	Diaz-Cuadros et al.
PAX1	CGCTATGGAGCAGACGTATGGCGA	AATGCGCAAGCGGATGGCGTTG	Loh et al.
PAX3	AGGAACTGGAGCGTGCTTT	CAGCTTGCTTCCTCCATCTT	This study
PAX9	TGGTTATGTTGCTGGACATGGGTG	GGAAGCCGTGACAGAATGACTACCT	Loh et al.
PP1A	TCTGCCCACCTTAACAGACC	AATTCACGCAGAAGGAACCA	This study
SOX9	CGTCAACGGCTCCAGCAAGAACAA	GCCGCTTCTCGCTCTCGTTCAGAAGT	Loh et al.
T/BRA	TGCTTCCCTGAGACCCAGTT	GATCACTTCTTTCCTTTGCATCAAG	Loh et al.
TBX18	CATTCTGGCGACCATCACTAC	ATTCCCAGTACCTTGGAGCAA	This study
TBX6	CTACTCGGCTGCATTTCTGG	GGTTCAGTACATGGGTTTGGA	This study
TCF15	GAGCTGAGGAGAGTCCCGT	TGTGCCTCTCTCTAGGTCCA	This study
TWIST1	CTGCAGCACCGGCACCGTTT	CCCAACGGCTGGACGCACAC	Loh et al.
UNCX	CTATCCCGACGTGTTCATGC	GAACTCGGGACTCGACCAG	Loh et al.
